# Deep sampling and pooled amplicon sequencing reveals hidden genic variation in heterogeneous rye accessions

**DOI:** 10.1101/2020.02.20.958181

**Authors:** Anna Hawliczek, Leszek Bolibok, Katarzyna Tofil, Ewa Borzęcka, Joanna Jankowicz-Cieślak, Piotr Gawroński, Adam Kral, Bradley J Till, Hanna Bolibok-Brągoszewska

## Abstract

Loss of genetic variation negatively impacts breeding efforts and food security. Genebanks house over 7 million accessions representing vast allelic diversity that is a resource for sustainable breeding. Discovery of DNA variations is an important step in the efficient use of these resources. While technologies have improved and costs dropped, it remains impractical to consider resequencing millions of accessions. Candidate genes are known for most agronomic traits, providing a list of high priority targets. Heterogeneity in seed stocks means that multiple samples from an accession need to be evaluated to recover available alleles. To address this we developed a pooled amplicon sequencing approach and applied it to the out-crossing cereal rye *(Secale cereale).* Ninety-five rye accessions of different improvement status and worldwide origin, each represented by a pooled sample comprising DNA of 96 individual plants, were evaluated for sequence variation in six target genes involved in seed quality, biotic and abiotic stress resistance. Seventy-four predicted deleterious variants were identified using multiple algorithms. Rare variants were recovered including those found only in a low percentage of seed. A large extent of within-population heterogeneity was revealed, providing an important point for consideration during rye germplasm conservation and utilization efforts. We conclude that this approach provides a rapid and flexible method for evaluating stock heterogeneity, probing allele diversity, and recovering previously hidden variation.
