## Supplemental Table 2 for "Deep sampling and pooled amplicon sequencing reveals hidden genic variation in heterogeneous rye accessions"

### Sheet: S3
Supplemental Table 2: Allele frequencies and number of accessions harboring alleles of predicted deleterious variants common to GATK, SNVer and CRISP
CHROM	POS			Mean_VAF_GATK	Min_VAF_GATK	Max_VAF_GATK	Num_Accession_GATK	Mean_VAF_SNVer	Min_VAF_SNVer	Max_VAF_SNVer	Num_Accession_SNVer	Mean_VAF_CRISP	Min_VAF_CRISP	Max_VAF_CRISP	Num_Accession_CRISP
Alu	282	C	A	0.089	0.089	0.089	1	0.01901	0.01901	0.01901	1	0.080658	0.080658	0.080658	1
Alu	441	C	A	0.139143	0.036	0.349	7	0.161801	0.03457	0.32706	8	0.0607655	0.006154	0.267442	6
Alu	441	C	G	0.232594	0.01	0.995	64	0.228799	0.00922	0.96229	64	0.0608729	0.00503	0.903226	35
Alu	1624	G	T	0.005208	0.005208	0.005208	1	0.0174733	0.01427	0.02182	95	0.0207741	0.013081	0.075	95
Alu	2006	T	G	0.005208	0.005208	0.005208	2	0.00665545	0.00556	0.00779	11	0.00659461	0.005101	0.008688	87
Alu	2136	G	A	0.078	0.01	0.156	3	0.08064	0.01362	0.12166	3	0.0820527	0.012496	0.11725	3
Alu	2137	T	TC	0.13	0.13	0.13	1	0.100815	0.05975	0.14188	2	0.0421485	0.01804	0.066257	2
Alu	2151	ACTTCTGTCGTTTC	A	0.170304	0.016	0.74	56	0.159118	0.00514	0.7065	67	0.192179	0.007582	0.954789	66
Alu	2155	CT	C	0.081	0.016	0.328	9	0.0801945	0.00793	0.33999	11	0.0229687	0.005496	0.09444	8
Alu	2389	G	T	0.01	0.01	0.01	2	0.0175376	0.00513	0.02289	95	0.0197608	0.005952	0.03444	93
Alu	2390	G	C	0.188	0.188	0.188	1	0.1206	0.1206	0.1206	1	0.083622	0.083622	0.083622	1
Alu	2397	GAT	G	0.26	0.26	0.26	1	0.07222	0.07222	0.07222	1	0.013783	0.013783	0.013783	1
Alu	2697	G	T	0.0285	0.021	0.036	2	0.0101119	0.00528	0.01324	89	0.0260146	0.010204	0.036097	95
Alu	2709	A	G	0.01	0.01	0.01	1	0.0136325	0.00941	0.01703	95	0.053129	0.014464	0.072173	95
Alu	2852	A	G	0.00560733	0.005208	0.01	12	0.00694333	0.00507	0.00873	6	0.026692	0.018389	0.049679	95
Alu	3273	G	A	0.2096	0.005208	0.74	47	0.0679112	0.00502	0.34952	59	0.0714197	0.005114	0.772206	54
Alu	3553	C	A	0.0615	0.031	0.094	16	0.0241231	0.00744	0.03471	94	0.0901826	0.005188	0.133829	95
Alu	3632	G	A	0.405	0.089	1	4	0.1969	0.00567	0.73374	6	0.450568	0.19883	0.997678	4
Alu	3633	T	G	0.013	0.01	0.016	2	0.0164952	0.007	0.02165	91	0.0244977	0.005372	0.041958	92
Alu	3662	AC	A	0.235197	0.005208	0.531	57	0.151666	0.0056	0.46168	61	0.0134534	0.005146	0.046002	29
Alu	3886	C	T	0.068	0.068	0.068	1	0.07996	0.07996	0.07996	1	0.093333	0.093333	0.093333	1
Fba	176	T	C	0.00680533	0.005208	0.01	3	0.00925075	0.00589	0.01625	53	0.00632018	0.00502	0.009293	62
Fba	206	T	C	0.0163	0.01	0.026	10	0.0161018	0.01163	0.02324	95	0.0191681	0.011039	0.026568	95
Fba	221	T	C	0.007604	0.005208	0.01	2	0.00984558	0.0076	0.01288	95	0.0132521	0.006297	0.0175	95
Fba	244	A	G	0.01	0.01	0.01	1	0.00821	0.00736	0.00987	18	0.030107	0.008375	0.057769	95
Fba	292	G	C	0.083	0.083	0.083	1	0.02107	0.00901	0.03313	2	0.120081	0.120081	0.120081	1
Fba	420	C	T	0.132066	0.005208	0.594	55	0.123737	0.00532	0.58752	70	0.0276471	0.005848	0.161671	17
Fba	449	G	C	0.007604	0.005208	0.01	2	0.0192833	0.01391	0.02623	3	0.021188	0.015641	0.028129	3
Fba	635	T	C	0.005208	0.005208	0.005208	3	0.00716667	0.00574	0.01028	12	0.0107862	0.005038	0.019986	92
Fba	784	A	C	0.099	0.099	0.099	1	0.0247156	0.00755	0.03219	94	0.118478	0.018447	0.174757	94
Fba	907	A	G	0.00920133	0.005208	0.01	6	0.008027	0.00618	0.01014	10	0.0296954	0.009431	0.057143	94
Fba	944	A	G	0.049621	0.005208	0.349	21	0.00766	0.00517	0.01078	5	0.0100853	0.005203	0.02234	79
Fba	973	A	G	0.005807	0.005208	0.01	8	0.007625	0.00656	0.0091	4	0.00797786	0.005286	0.017857	83
Fba	992	A	T	0.969	0.969	0.969	1	0.37974	0.01309	0.74639	2	0.321204	0.006038	0.945878	3
Fba	1072	TACTG	T	0.083	0.083	0.083	1	0.179948	0.03386	0.82381	95	0.0292321	0.005033	0.548611	91
Gsp1	45	C	G	0.073	0.063	0.083	2	0.071355	0.06433	0.07838	2	0.110437	0.082256	0.138619	2
Gsp1	56	C	T	0.125	0.125	0.125	1	0.12378	0.12378	0.12378	1	0.139827	0.139827	0.139827	1
Gsp1	167	A	G	0.047	0.047	0.047	1	0.05408	0.05408	0.05408	1	0.0133352	0.005479	0.111052	94
Gsp1	194	A	G	0.349941	0.12	0.844	17	0.0844996	0.00515	0.39938	56	0.108551	0.005455	0.73	81
Gsp1	200	T	C	0.148	0.068	0.328	5	0.0334525	0.00528	0.09901	16	0.0393401	0.005	0.219162	36
Gsp1	328	C	T	0.211	0.031	0.391	2	0.27487	0.27487	0.27487	1	0.405505	0.405505	0.405505	1
Gsp1	361	G	A	1	1	1	1	0.88779	0.88779	0.88779	1	0.501846	0.005405	0.998288	2
Gsp1	362	A	G	0.328	0.203	0.453	2	0.275175	0.20407	0.34628	2	0.0721769	0.005076	0.471406	11
Gsp1	412	C	T	0.005208	0.005208	0.005208	2	0.01701	0.01701	0.01701	1	0.015152	0.015152	0.015152	1
Gsp1	419	C	T	0.005208	0.005208	0.005208	2	0.0242	0.0242	0.0242	1	0.0125813	0.00516	0.025719	3
Gsp1	470	C	T	0.03313	0.005208	0.151	8	0.0841367	0.04013	0.15372	3	0.0707472	0.005579	0.16835	4
Pbf	92	G	T	0.286	0.286	0.286	1	0.3045	0.3045	0.3045	1	0.325537	0.325537	0.325537	1
Pbf	263	T	C	0.010302	0.005208	0.016	4	0.009395	0.00591	0.01614	50	0.0219778	0.005438	0.052875	95
Pbf	305	T	C	0.00880533	0.005208	0.016	3	0.00857971	0.00508	0.01276	35	0.0268976	0.012122	0.0558	95
Pbf	309	T	C	0.0488182	0.016	0.104	11	0.0406496	0.01863	0.05257	95	0.164218	0.093644	0.215524	95
Pbf	351	G	C	0.031	0.031	0.031	1	0.01272	0.01272	0.01272	1	0.00669045	0.005004	0.033903	74
Pbf	368	G	C	1	1	1	1	0.6657	0.6657	0.6657	1	0.0879858	0.005256	0.992809	12
Pbf	471	C	T	0.057052	0.005208	0.182	4	0.053694	0.00569	0.17184	5	0.0418731	0.005218	0.191423	8
Pbf	635	G	A	0.0482727	0.01	0.188	11	0.0474973	0.00626	0.17067	11	0.0377781	0.006145	0.174443	15
Pbf	846	G	C	0.094	0.094	0.094	1	0.05284	0.05284	0.05284	1	0.103791	0.103791	0.103791	1
Pbf	847	G	A	0.094	0.094	0.094	1	0.06358	0.06358	0.06358	1	0.100131	0.100131	0.100131	1
Pbf	954	A	T	1	1	1	1	0.9217	0.9217	0.9217	1	0.995879	0.995879	0.995879	1
Pbf	987	G	A	0.078104	0.005208	0.151	2	0.05943	0.05943	0.05943	1	0.063414	0.063414	0.063414	1
SecB	32	C	T	0.213391	0.005208	0.833	44	0.206471	0.00629	0.79335	48	0.203771	0.009377	0.785166	47
SecB	211	A	G	0.037802	0.005208	0.099	4	0.019288	0.01539	0.02364	95	0.122589	0.071161	0.180733	95
SecB	382	C	G	0.026	0.026	0.026	1	0.01355	0.01355	0.01355	1	0.018193	0.018193	0.018193	1
Tau	134	G	A	0.01	0.01	0.01	1	0.029335	0.01405	0.04462	2	0.048263	0.019603	0.076923	2
Tau	150	T	C	0.01	0.01	0.01	3	0.0157861	0.00878	0.02195	94	0.016159	0.007109	0.029613	92
Tau	156	T	C	0.010354	0.005208	0.021	4	0.00892409	0.00572	0.01263	22	0.00863861	0.00507	0.0199	72
Tau	221	T	A	0.109318	0.01	0.729	22	0.0303546	0.01053	0.20782	35	0.0518963	0.005269	0.587912	43
Tau	221	T	C	0.014	0.01	0.016	3	0.0190539	0.00704	0.09416	59	0.0584806	0.017241	0.119403	95
Tau	267	T	C	0.0353333	0.01	0.068	9	0.0167587	0.00542	0.02576	8	0.0159499	0.005	0.065147	37
Tau	423	C	T	0.01	0.01	0.01	1	0.0145	0.0145	0.0145	1	0.0114448	0.005168	0.035461	5
Tau	444	C	T	0.13	0.104	0.156	2	0.1103	0.04902	0.17158	2	0.040699	0.005	0.189922	6
Tau	471	T	C	0.249466	0.005208	1	91	0.10837	0.01008	0.54105	90	0.0251648	0.005098	0.135703	85
Tau	521	TGCAGCACCGGCGACGCGCTACAGTGCAG	T	0.005208	0.005208	0.005208	1	0.03957	0.03957	0.03957	1	0.061177	0.061177	0.061177	1
Tau	575	G	GC	0.999613	0.984	1	93	0.971842	0.02252	0.98746	95	0.995519	0.77381	1	95
Tau	610	T	G	0.646	0.646	0.646	1	0.48379	0.48379	0.48379	1	0.315094	0.008549	0.621639	2
Tau	647	C	G	0.031	0.031	0.031	1	0.01744	0.01744	0.01744	1	0.031424	0.031424	0.031424	1
