## Supplemental Table 3 for "Deep sampling and pooled amplicon sequencing reveals hidden genic variation in heterogeneous rye accessions"

### Sheet: S4
Supplemental Table 3: Sanger sequencing validation of variants in single plants from an accession
				CRISPa	GATKa	SNVera	Sangerb	CRISP	GATK	SNVer	Sanger	CRISP	GATK	SNVer	Sanger	CRISP	GATK	SNVer	Sanger	CRISP	GATK	SNVer	Sanger	CRISP	GATK	SNVer	Sanger	CRISP	GATK	SNVer	Sanger	CRISP	GATK	SNVer	Sanger
Gene	Position	Refc	Altd	C10e	C10	C10	C10	D2	D2	D2	D2	E10	E10	E10	E10	E12	E12	E12	E12	F10	F10	F10	F10	F8	F8	F8	F8	H12	H12	H12	H12	H4	H4	H4	H4
Sinb	32	C	T				REFf	0.232761	0.24	0.21012	REF	0.040896	0.036	0.04586	REF	0.042809	0.026	0.0446	REF	0.016334		0.01999	REF				REF				REF	0.027864		0.02919	REF
Sinb	65	CAGAAGTTGGCGGCTGGTACAA	C				REF				REF	0.010306			REF	0.0058			REF				REF				REF				REF				REF
Sinb	101	G	A				REF				REF				REF				REF				REF	0.365135	0.438	0.35757	ALT				REF				REF
Sinb	133	C	T				REF				REF				REF				REF				REF	0.348964	0.443	0.29544	ALT				REF				REF
Sinb	135	C	G	0.187881	0.37	0.12871	REF	0.457125	0.422	0.33905	ALT	0.298562	0.406	0.22396	REF	0.306148	0.276	0.2225	REF	0.076006	0.099	0.05516	REF	0.550233	0.406	0.32845	REF	0.011348		0.01076	REF	0.627315	0.714	0.49241	REF
Sinb	145	T	C	0.049971		0.01309	REF	0.024566		0.00996	REF	0.039241		0.01066	REF	0.040523		0.01072	REF	0.044558		0.012	REF	0.023976		0.01138	REF	0.046688		0.01162	REF	0.028186		0.00989	REF
Sinb	211	A	G	0.153908		0.02006	REF	0.130734		0.01964	REF	0.114434		0.01939	REF	0.135009		0.01952	REF	0.10888		0.01888	REF	0.164336		0.01711	REF	0.097941		0.01949	REF	0.126468		0.01763	REF
Sinb	303	C	T				REF	0.07327	0.094	0.06042	REF				REF				REF				REF				REF				REF				REF
Sinb	306	A	G	0.005581			REF	0.008804			REF	0.005768			REF	0.007059			REF	0.006579			REF	0.006365			REF	0.005661			REF	0.009626			REF
Sinb	319	G	A	0.760438	0.771	0.69972	ALTg	0.945252	0.948	0.8095	ALT	0.764848	0.521	0.70456	ALT	0.80348	0.849	0.72312	ALT	0.885219	0.854	0.80932	ALT	0.886183	0.927	0.75795	ALT	0.97619	0.979	0.85377	ALT	0.399227	0.479	0.40857	ALT
Sinb	375	A	G	0.499686	0.469	0.55211	ALT	0.71583	0.75	0.67664	ALT	0.712101	0.604	0.72644	ALT	0.536014	0.589	0.55557	ALT	0.887339	0.849	0.87659	ALT		0.005208		REF	0.977976	0.979	0.93119	ALT	0.349538	0.406	0.39787	ALT
aalgorithm predicted allele frequency,
bobserved allele frequency, based on Sanger sequencing of amplicons from single plants
creference sequence
dvariant sequence
eaccession
freference allele recovered
gvariant allele recovered
