## Supplemental Table 4 for "Deep sampling and pooled amplicon sequencing reveals hidden genic variation in heterogeneous rye accessions"

### Sheet: S5
Supplemental Table 4: Accessions used in this study
Code	Accesion number	Accession name	Species	Country of origin	Source	Improvement status	Life form
A1	na*	Amilo	S. cereale subsp. cereale	POL	DANKO	historic cultivar	winter
A2	R 1031	na	S. cereale	CHE	IPK Gatersleben	landrace	spring
A3	7178/76	Landsorte Tz Frumos	S. cereale subsp. cereale	DEU	PAS BG	landrace	na
A4	7450/76	88	S. cereale subsp. cereale	YUG	PAS BG	landrace	na
A5	R 246	na	S. cereale	unknown	IPK Gatersleben	landrace	spring
A6	CN 114463	Turkey (Bulk)	S. cereale	TUR	PGRC	landrace	winter
A7	R 1266	Antelope	S. cereale subsp. cereale	CAN	IPK Gatersleben	historic cultivar	winter
A8	R 3	na	S. cereale	unknown	IPK Gatersleben	landrace	spring
A9	R 29	na	S. cereale subsp. ancestrale	USSR	IPK Gatersleben	wild	winter
A10	R 294	na	S. cereale	USSR	IPK Gatersleben	landrace	winter
A11	R 443	na	S. cereale	unknown	IPK Gatersleben	landrace	winter
A12	CN 34872	PGR 6982	S. cereale	IRN	PGRC	landrace	winter
B10	R 261	na	S. cereale subsp. ancestrale	unknown	IPK Gatersleben	wild	winter
B11	CN 34793	PGR 6903	S. cereale	TUR	PGRC	landrace	winter
B2	na	G5959	S. cereale	USA	A. Lukaszewski	naturalized population	na
B3	na	Tetra Gator	S. cereale subsp. cereale	USA	A. Lukaszewski	historic cultivar	na
B4	na	Imperial	S. cereale subsp. cereale	USA	A. Lukaszewski	historic cultivar	na
B5	CN 38888	392	S. cereale	TUR	PGRC	landrace	winter
B6	3020	na	S. sylvestre	na	PAS BG	wild	na
B7	3044	na	S. strictum subsp. africanum	na	PAS BG	wild	na
B8	R 183	Finischer Landroggen	S. cereale	DDR	IPK Gatersleben	landrace	winter
B9	R 550	na	S. strictum subsp. strictum	CZE-SVK	IPK Gatersleben	wild	perennial
B12	na	Brasetto F1	S. cereale subsp. cereale	DEU	KWS	modern variety	winter
C1	R 1150	Imperial	S. cereale subsp. cereale	CAN	IPK Gatersleben	historic cultivar	winter
C2	1749/92	4-I/4	S. cereale subsp. cereale	BIH	PAS BG	landrace	na
C3	5781/75	Dobrovickie	S. cereale subsp. cereale	CSK	PAS BG	historic cultivar	na
C4	18636/83	Kazimierskie	S. cereale subsp. cereale	POL	PAS BG	historic cultivar	winter
C5	47/70	Har'kovskaja 60	S. cereale subsp. cereale	UKR	PAS BG	historic cultivar	na
C6	2651/73	Dańkowskie Złote	S. cereale subsp. cereale	POL	PAS BG	historic cultivar	winter
C7	2699/73	Zhytomirskaja	S. cereale subsp. cereale	UKR	PAS BG	historic cultivar	na
C8	22959/86	Korotkostebelnaja 69	S. cereale subsp. cereale	RUSS	PAS BG	historic cultivar	na
C9	5799	Kirgizsksja 1	S. cereale subsp. cereale	KGZ	PAS BG	historic cultivar	na
C10	R 1208	Sornopolevaya	S. cereale subsp. cereale	ARM	IPK Gatersleben	weedy	winter
C11	7448/76	86	S. cereale	YUG	PAS BG	landrace	na
C12	1071/98	M1-72-73-274	S. cereale	TUR	PAS BG	landrace	na
D1	CN 38871	255	S. cereale	TUR	PGRC	landrace	winter
D2	CN 38876	329	S. cereale	TUR	PGRC	landrace	winter
D3	CN 41289	Explorer	S. cereale subsp. cereale	USA	PGRC	historic cultivar	winter
D4	CN 51861	Kustro	S. cereale subsp. cereale	DEU	PGRC	historic cultivar	winter
D5	CN 51865	Halo	S. cereale subsp. cereale	USA	PGRC	historic cultivar	winter
D6	CN 114462	Steierische Urroggen	S. cereale subsp. cereale	AUT	PGRC	historic cultivar	winter
D7	CN 116291	Gauthier	S. cereale subsp. cereale	CAN	PGRC	historic cultivar	winter
D8	14159/80	43b (Altevogt R. F)	S. cereale subsp. cereale	IRN	PAS BG	landrace	na
D9	7259/76	Jawad (Smith E.E. 312)	S. cereale subsp. cereale	AFG	PAS BG	landrace	na
D10	7449/76	87	S. cereale subsp. cereale	YUG	PAS BG	landrace	na
D11	na	Balistic F1	S. cereale subsp. cereale	DEU	KWS	modern variety	winter
D12	CN 34863	PGR 6973	S. cereale	IRN	PGRC	landrace	winter
E1	PI 283971	CPI 19359	S. cereale subsp. ancestrale	DZA	NSGC	uncertain	spring
E2	PI 168211	4169	S. cereale subsp. cereale	TUR	NSGC	landrace	spring-winter
E3	PI 173589	6982	S. cereale subsp. cereale	TUR	NSGC	landrace	spring
E4	PI 201991	French	S. cereale subsp. cereale	ISR	NSGC	UNKNOWN	spring
E5	PI 234655	Wir 7041	S. cereale subsp. cereale	KAZ	NSGC	UNKNOWN	winter
E6	PI 234659	Vysokogornaja	S. cereale subsp. cereale	KAZ	NSGC	historic cultivar	winter
E7	PI 235536	Grand Crouelle	S. cereale subsp. cereale	FRA	NSGC	UNKNOWN	spring-winter
E8	PI 330430	Carstens Kortstra	S. cereale subsp. cereale	DEU	NSGC	historic cultivar	spring-winter
E9	PI 330526	King II 2X	S. cereale subsp. cereale	GBR	NSGC	UNKNOWN	spring
E10	PI 374440	1/71-4	S. cereale subsp. cereale	SRB	NSGC	landrace	spring-winter
E11	PI 374443	4/71-7	S. cereale subsp. cereale	BIH	NSGC	landrace	spring-winter
E12	CIse 107	CI 107	S. cereale subsp. ancestrale	JAP	NSGC	wild	na
F1	na	Dankowskie Amber	S. cereale subsp. cereale	POL	DANKO	modern variety	winter
F2	na	Tur F1	S. cereale subsp. cereale	POL	DANKO	modern variety	winter
F3	na	Dankowskie Zlote	S. cereale subsp. cereale	POL	DANKO	historic cultivar	winter
F4	R 1027	na	S. vavilovii	ITA	IPK Gatersleben	wild	winter
F5	R 1039	na	S. cereale subsp. segetale	PAK	IPK Gatersleben	landrace	spring
F6	R 1040	na	S. cereale subsp. segetale	CHN	IPK Gatersleben	landrace	winter
F7	R 1054	na	S. cereale subsp. ancestrale	TKM	IPK Gatersleben	wild	winter
F8	R 1056	na	S. strictum subsp. kuprijanovii	AZE	IPK Gatersleben	wild	perennial
F9	R 1059	na	S. cereale	DEU	IPK Gatersleben	landrace	spring
F10	PI 573707	AR 864/83	S. cereale	GEO	NSGC	landrace	spring
F11	PI 618662	30225	S. cereale subsp. afganicum	ARM	NSGC	unknown	winter
F12	na	KWS Daniello F1	S. cereale subsp. cereale	DEU	KWS	modern variety	winter
G1	NGB9202	Vama K.50	S. cereale	AFG	NordGen	landrace	winter
G2	NGB9203	Vjautka	S. cereale subsp. cereale	RUS	NordGen	historic cultivar	winter
G3	NGB9207	Lavasupautonai	S. cereale subsp. cereale	BGR	NordGen	historic cultivar	winter
G4	NGB9832	Borris Perlerusg	S. cereale subsp. cereale	DNK	NordGen	historic cultivar	winter
G5	NGB9835	Pekka	S. cereale subsp. cereale	FIN	NordGen	historic cultivar	winter
G6	NGB9839	Autcheenu K. 62	S. cereale	AFG	NordGen	landrace	winter
G7	NGB9843	Izumrusdnaja Puscheken	S. cereale subsp. cereale	RUS	NordGen	historic cultivar	winter
G8	NGB9848	Petkus	S. cereale subsp. cereale	DEU	NordGen	historic cultivar	spring
G9	na	Brasetto F1	S. cereale subsp. cereale	POL	KWS	modern variety	winter
G10	na	KWS Florano F1	S. cereale subsp. cereale	POL	KWS	modern variety	winter
G11	na	KWS Nikko F1	S. cereale subsp. cereale	POL	KWS	modern variety	winter
G12	NGB6433	Otello	S. cereale subsp. cereale	SWE	NordGen	historic cultivar	winter
H1	NGB13054	Apart	S. cereale subsp. cereale	DEU	NordGen	historic cultivar	na
H2	NGB13055	Olof	S. cereale subsp. cereale	SWE	NordGen	historic cultivar	winter
H3	NGB13578	Amilo	S. cereale subsp. cereale	POL	NordGen	historic cultivar	winter
H4	NGB13671	Finnrusg	S. cereale	NOR	NordGen	landrace	winter
H5	NGB14312	Finnrusg 67-S-3	S. cereale	FIN	NordGen	landrace	winter
H6	NGB16658	Enrico	S. cereale subsp. cereale	DEU	NordGen	historic cultivar	winter
H7	NGB2808	Toppaala AP0301	S. cereale	FIN	NordGen	landrace	winter
H8	NGB377	Anna	S. cereale subsp. cereale	FIN	NordGen	historic cultivar	winter
H9	NGB472	Vårrusg II (2X)	S. cereale subsp. cereale	NOR	NordGen	historic cultivar	spring
H10	NGB475	Vågønes Vårrusg	S. cereale subsp. cereale	NOR	NordGen	historic cultivar	spring
H11	NGB6414	Kalhe K.131	S. cereale	AFG	NordGen	landrace	spring
H12	na	L318	S. cereale subsp. cereale	POL	Department of Plant Genetics, Breeding and Biotechnology, Warsaw University of Life Sciences, Poland	inbred line	winter
*na - not availabe
