## Supplemental Table 5 for "Deep sampling and pooled amplicon sequencing reveals hidden genic variation in heterogeneous rye accessions"

### Sheet: S6
Supplemental Table 5: Primer sequences used in this study
Gene target	GenBank ID	Reference sequence length [bp]	Target name	Primer name	Primer sequence	Primer attachment site on the reference sequence	Amplicon length [bp]	Length of the region covered with amplicons
MATE1	EU399684.2	4717	Alu	Alu21F	CTGCTGATCGGTTTCCGTAT	1	568	4638
				Alu21R	ATGCTGTGTCCACCAAGGAG	568
				Alu23F	CTCGTCTTCGTCACGTCTGA	417	544
				Alu23R	GCGCATTTCCTGGAAGGTTTT	960
				Alu19F	CTCCGCTCTACCCTACCGAT	881	547
				Alu19R	AGCCAAGGACCTGGCATACT	1427
				Alu20F	ACAATTGGGTTAGCAGGCAC	1201	578
				Alu20R	GAATGCACATGAGCGGCTTT	1778
				Alu4F	GTGCATCTACCCGCTCGTTA	1659	436
				Alu4R	ATGCCCAACACAACTTTCGC	2094
				Alu1F	CAGGCCGTGTTCCTCATCTT	2051	522
				Alu1R	GCGGTGAAACCTACTGGGAA	2572
				Alu3F	TTCCCAGTAGGTTTCACCGC	2553	453
				Alu3R	ATCTGACCTGTCCAGCAACG	3005
				Alu7F	CGTTGCTGGACAGGTCAGAT	2986	433
				Alu7R	ACTCTTACCGGGATGCCTCT	3418
				Alu5F	AGAACACGCAAAAGGTTCGC	3222	574
				Alu5R	TACCTCCAGGTGCTGGCTAT	3795
				Alu6F	TAGCCAGCACCTGGAGGTAT	3777	518
				Alu6R	ACAAAGCCTCATCTTCGGCA	4294
				Alu14F	CTGCCTTTTGTTGGGGGAGA	4079	560
				Alu14R	GCACGTTTTCCGTTACTGGC	4638
TLP	AF099671	1003	Tau	Tau5F	CTTTGGCTTCATTGGCCATACT	4	595	973
				Tau5R	CATGTCGTTGGGGTGTTGGT	598
				Tau7F	CAGCACCCAGGACTTCTACG	457	521
				Tau7R	CACAGTAGTGAGTAGAGTGAGCG	977
PBF	KJ747384.1	1077	Pbf	Pbf4F	CCAATGATTCTACATGTCTCACTCC	1	576	1059
				Pbf4R	AGAAACGATGTCGTCCCACC	576
				Pbf2F	GCGACAACCACAGTGGAGAA	140	479
				Pbf2R	CTCCCATCAAGAAGCCCTCC	618
				Pbf1F	CAGGAGGGCTTCTTGATGGG	597	463
				Pbf1R	GAGCTGTTGTTGAGGAGGCT	1059
FBA	FJ403590	1100	Fba	FBA6F	CTGCCTACATTGGCACCCC	47	449	1049
				FBA6R	ACCCTGGGCGTTCTGGTC	495
				FBA7F	GACCACCACCCAGGGCTTT	351	400
				FBA7R	GGTGCGGACGGTGTACTCA	750
				FBA1F	ATCATCTGCCAGGAGAACGG	511	586
				FBA1R	CAGCACCGAAGCAGATCAAT	1096
Sinb	AY667061.1	456	SecB	SecBF	ATGAAGACCTTATTCCTCCTA	outside reference seqence	456	456
				SecBR	ATATCATCACCAGTAATAGCC	outside reference seqence
Gsp-1	DQ269918	506	GSP1	Gsp1F	TGGCCTCATCTCATCTTTCA	outside reference seqence	506	506
				Gsp1R	GGTCACCAATGGAAGCTACA	outside reference seqence
